# Comparative Transcriptome Analysis Unveils Mechanisms of Salt Tolerance in Bluebunch Wheatgrass

**DOI:** 10.64898/2026.08.04.742830

**Authors:** Yuanyuan Ji, Zhengping Wang, Raju Chaudhary, Sampath Perumal, Pierre Hucl, Bill Biligetu, Andrew G. Sharpe, Lingling Jin

## Abstract

Bluebunch wheatgrass (*Pseudoroegneria spicata*) exhibits substantial variation in its response to salt stress, making it a valuable model for studying salinity-tolerance mechanisms for use in crop improvement. In this study, we identified two *P. spicata* genotypes with contrasting responses to salt stress: the tolerant W6 56551, which maintained growth with green foliage under saline conditions, and the susceptible PI693916, which exhibited severe leaf chlorosis and stunted growth. To better understand the molecular basis of salt tolerance in bluebunch wheatgrass, we conducted RNA-sequencing at 0, 1, and 4 days (D0, D1, and D4) after salt treatment at 160 mM level to examine changes in gene expression of salt-tolerant and salt-susceptible genotypes. Comparative analysis across time points identified 6,154 and 1,086 differentially expressed genes (DEGs) at D4 and D1 in PI693916, and 4,638 and 3,302 DEGs at D4 and D1 in W6 56551, respectively, relative to control (D0). Functional analysis of these DEGs showed that the salt-tolerant genotype displayed an early and broad transcriptional reprogramming, including induction of photosynthesis, carbon metabolism, and flavonoid biosynthesis pathways, whereas the salt-susceptible genotype exhibited delayed and less coordinated responses, with enrichment of cyanoamino acid metabolism and repression of antioxidant-associated pathways. Notably, calcium signaling, ion transporter regulation, and osmolyte biosynthesis genes showed contrasting expression between genotypes, highlighting distinct strategies for ionic and osmotic homeostasis. Collectively, these results demonstrate that salt tolerance in *P. spicata* is associated with rapid metabolic adjustment, enhanced photosynthetic stability, and differential regulation of ion transport and osmoprotectant pathways.
