## Supplementary data for "Comparative Transcriptome Analysis Unveils Mechanisms of Salt Tolerance in Bluebunch Wheatgrass"

### Sheet: Table_S1
Accessions	Sample_ID	Treatment	Replicates	Total Reads	Unmapped Reads	Mapped Reads	Mapping Rate (%)
PI693916	S0_1	Non-treatment control	1	48242852	11331	48231521	0.9998
	S0_2		2	75588104	20655	75567449	0.9997
	S0_3		3	33727308	12546	33714762	0.9996
	S1_1	Day 1 post treatment	1	38172878	10098	38162780	0.9997
	S1_2		2	31372107	8870	31363237	0.9997
	S1_3		3	33155615	10954	33144661	0.9997
	S4_1	Day 4 post treatment	1	39779016	10774	39768242	0.9997
	S4_2		2	32704773	8433	32696340	0.9997
	S4_3		3	36009710	8625	36001085	0.9998
W6 56551	R0_1	Non-treatment control	1	29921209	6712	29914497	0.9998
	R0_2		2	30503656	6903	30496753	0.9998
	R0_3		3	37775061	10195	37764866	0.9997
	R1_1	Day 1 post treatment	1	33943125	5503	33937622	0.9998
	R1_2		2	32738466	7452	32731014	0.9998
	R1_3		3	42452422	2312	42450110	0.9999
	R4_1	Day 4 post treatment	1	35867665	9476	35858189	0.9997
	R4_2		2	33309626	6847	33302779	0.9998
	R4_3		3	38602998	8963	38594035	0.9998
Average				3.79926e+07	9258.28	3.79833e+07	0.99975
				7.21859e+08

### Sheet: Table_S2
Table S1: Accession ID and species for initital salt tolerance evaluation
Common name	Species	Accession	Ploidy	Origin
Bluebunch wheatgrass	Pseudoroegneria	PI591822		Russian_Federation
Bluebunch wheatgrass	Pseudoroegneria	W614085		Iran
Bluebunch wheatgrass	Pseudoroegneria	W614088		Iran
Bluebunch wheatgrass	Pseudoroegneria	PI692242		Uzbekistan
Bluebunch wheatgrass	Pseudoroegneria	PI692240		Uzbekistan
European Bluebunch wheatgrass	Pseudoroegneria cognata	PI670361		China
European Bluebunch wheatgrass	Pseudoroegneria geniculata	PI670439		Uzbekistan
European Bluebunch wheatgrass	Pseudoroegneria geniculata	PI565009	tetraploid	Russian_Federation
European Bluebunch wheatgrass	Pseudoroegneria geniculata	PI670438		Uzbekistan
European Bluebunch wheatgrass	Pseudoroegneria geniculata	PI670277		Russian_Federation
European Bluebunch wheatgrass	Pseudoroegneria geniculata	PI655082		Uzbekistan
European Bluebunch wheatgrass	Pseudoroegneria geniculata	PI632554		Uzbekistan
European Bluebunch wheatgrass	Pseudoroegneria geniculata	PI670437		Russian_Federation
European Bluebunch wheatgrass	Pseudoroegneria geniculata	PI692243		Uzbekistan
European Bluebunch wheatgrass	Pseudoroegneria geniculata	PI639753		Russian_Federation
European Bluebunch wheatgrass	Pseudoroegneria geniculata	PI692220		Russian_Federation
European Bluebunch wheatgrass	Pseudoroegneria geniculata	PI692218		Russian_Federation
European Bluebunch wheatgrass	Pseudoroegneria geniculata	PI692219		Russian_Federation
European Bluebunch wheatgrass	Pseudoroegneria geniculata	PI380650		Iran
European Bluebunch wheatgrass	Pseudoroegneria geniculata	PI634248		Russian_Federation
European Bluebunch wheatgrass	Pseudoroegneria geniculata	PI502271		Russian_Federation
European Bluebunch wheatgrass	Pseudoroegneria geniculata	PI283272		Former
European Bluebunch wheatgrass	Pseudoroegneria libanotica	PI228392	diploid	Iran
European Bluebunch wheatgrass	Pseudoroegneria libanotica	PI228390		Iran
European Bluebunch wheatgrass	Pseudoroegneria libanotica	PI343188	diploid	Iran
European Bluebunch wheatgrass	Pseudoroegneria libanotica	PI228389	diploid	Iran
European Bluebunch wheatgrass	Pseudoroegneria libanotica	PI401274		Iran
European Bluebunch wheatgrass	Pseudoroegneria libanotica	PI692241		Uzbekistan
European Bluebunch wheatgrass	Pseudoroegneria libanotica	PI330687	diploid	Iran
European Bluebunch wheatgrass	Pseudoroegneria libanotica	PI330689		Iran
European Bluebunch wheatgrass	Pseudoroegneria libanotica	PI229583		Iran
North American Bluebunch wheatgrass	Pseudoroegneria spicata	W653618		California
North American Bluebunch wheatgrass	Pseudoroegneria spicata	PI578855		New_Mexico
North American Bluebunch wheatgrass	Pseudoroegneria spicata	PI632480		Montana
North American Bluebunch wheatgrass	Pseudoroegneria spicata	PI232134	diploid	Wyoming
North American Bluebunch wheatgrass	Pseudoroegneria spicata	PI635993	diploid	Washington
North American Bluebunch wheatgrass	Pseudoroegneria spicata	PI675209		Oregon
North American Bluebunch wheatgrass	Pseudoroegneria spicata	PI675256		Wyoming
North American Bluebunch wheatgrass	Pseudoroegneria spicata	PI563872		Montana
North American Bluebunch wheatgrass	Pseudoroegneria spicata	PI232126	tetraploid	Washington
North American Bluebunch wheatgrass	Pseudoroegneria spicata	PI632464		Colorado
North American Bluebunch wheatgrass	Pseudoroegneria spicata	PI236681	diploid	Canada
North American Bluebunch wheatgrass	Pseudoroegneria spicata	W654205		Nevada
North American Bluebunch wheatgrass	Pseudoroegneria spicata	W653619		California
North American Bluebunch wheatgrass	Pseudoroegneria spicata	W654385		Washington
North American Bluebunch wheatgrass	Pseudoroegneria spicata	PI693917		Oregon
North American Bluebunch wheatgrass	Pseudoroegneria spicata	PI650111		Montana
North American Bluebunch wheatgrass	Pseudoroegneria spicata	PI236671		British_Columbia
North American Bluebunch wheatgrass	Pseudoroegneria spicata	PI693193		Washington
North American Bluebunch wheatgrass	Pseudoroegneria spicata	PI619629		Utah
North American Bluebunch wheatgrass	Pseudoroegneria spicata	PI236682		Canada
North American Bluebunch wheatgrass	Pseudoroegneria spicata	W652684		Idaho
North American Bluebunch wheatgrass	Pseudoroegneria spicata	PI675283		Wyoming
North American Bluebunch wheatgrass	Pseudoroegneria spicata	PI675211		Oregon
North American Bluebunch wheatgrass	Pseudoroegneria spicata	W649297		United_States
North American Bluebunch wheatgrass	Pseudoroegneria spicata	PI618736		Idaho
North American Bluebunch wheatgrass	Pseudoroegneria spicata	W645162		Montana
North American Bluebunch wheatgrass	Pseudoroegneria spicata	W645383		Oregon
North American Bluebunch wheatgrass	Pseudoroegneria spicata	PI675210		Oregon
North American Bluebunch wheatgrass	Pseudoroegneria spicata	PI628744		Alberta
North American Bluebunch wheatgrass	Pseudoroegneria spicata	W648628		United_States
North American Bluebunch wheatgrass	Pseudoroegneria spicata	PI675223		Nevada
North American Bluebunch wheatgrass	Pseudoroegneria spicata	PI539873	diploid	Idaho
North American Bluebunch wheatgrass	Pseudoroegneria spicata	PI618756		Wyoming
North American Bluebunch wheatgrass	Pseudoroegneria spicata	PI547151		Oregon
North American Bluebunch wheatgrass	Pseudoroegneria spicata	PI693194		Idaho
North American Bluebunch wheatgrass	Pseudoroegneria spicata	W656550		Utah
North American Bluebunch wheatgrass	Pseudoroegneria spicata	W656551		Utah
North American Bluebunch wheatgrass	Pseudoroegneria spicata	W657593		Washington
North American Bluebunch wheatgrass	Pseudoroegneria spicata	PI693916		Washington
North American Bluebunch wheatgrass	Pseudoroegneria spicata	PI537389		Washington
North American Bluebunch wheatgrass	Pseudoroegneria spicata	W636911	diploid	Utah
North American Bluebunch wheatgrass	Pseudoroegneria spicata	PI693918		Idaho
North American Bluebunch wheatgrass	Pseudoroegneria spicata	PI693919		Oregon
North American Bluebunch wheatgrass	Pseudoroegneria spicata	PI675207		Nevada
North American Bluebunch wheatgrass	Pseudoroegneria spicata	PI675282		Wyoming
North American Bluebunch wheatgrass	Pseudoroegneria spicata	PI675279		Utah
North American Bluebunch wheatgrass	Pseudoroegneria spicata	W656005		Nevada
North American Bluebunch wheatgrass	Pseudoroegneria spicata	PI675208		Oregon
North American Bluebunch wheatgrass	Pseudoroegneria spicata	PI236670	diploid	British_Columbia
North American Bluebunch wheatgrass	Pseudoroegneria spicata	PI236672		British_Columbia
North American Bluebunch wheatgrass	Pseudoroegneria spicata	W659648		Utah
North American Bluebunch wheatgrass	Pseudoroegneria spicata	W650305		Idaho
North American Bluebunch wheatgrass	Pseudoroegneria spicata	PI611149		Washington
North American Bluebunch wheatgrass	Pseudoroegneria spicata	W650502		Wyoming
North American Bluebunch wheatgrass	Pseudoroegneria spicata	W637545		Utah
North American Bluebunch wheatgrass	Pseudoroegneria spicata	W636958		Wyoming
North American Bluebunch wheatgrass	Pseudoroegneria spicata	W620911		Alberta
North American Bluebunch wheatgrass	Pseudoroegneria spicata	W639685		Oregon
North American Bluebunch wheatgrass	Pseudoroegneria spicata	W640868		Oregon
North American Bluebunch wheatgrass	Pseudoroegneria spicata	W641375		Oregon
North American Bluebunch wheatgrass	Pseudoroegneria spicata	W653152		Idaho
North American Bluebunch wheatgrass	Pseudoroegneria spicata	PI693915		Washington
North American Bluebunch wheatgrass	Pseudoroegneria spicata	W614655		Idaho
North American Bluebunch wheatgrass	Pseudoroegneria spicata	W649483		United_States
North American Bluebunch wheatgrass	Pseudoroegneria spicata	W649484		United_States
North American Bluebunch wheatgrass	Pseudoroegneria spicata	W650634		Nevada
North American Bluebunch wheatgrass	Pseudoroegneria spicata	W650633		Nevada
North American Bluebunch wheatgrass	Pseudoroegneria spicata	W649302		United_States
North American Bluebunch wheatgrass	Pseudoroegneria spicata	W644454		United_States
North American Bluebunch wheatgrass	Pseudoroegneria spicata	PI693930		Idaho
North American Bluebunch wheatgrass	Pseudoroegneria spicata	PI675196		Utah
North American Bluebunch wheatgrass	Pseudoroegneria spicata	PI675195		Utah
North American Bluebunch wheatgrass	Pseudoroegneria spicata	W650632		Nevada
North American Bluebunch wheatgrass	Pseudoroegneria spicata	W650631		Idaho
North American Bluebunch wheatgrass	Pseudoroegneria spicata	PI537366		Idaho
North American Bluebunch wheatgrass	Pseudoroegneria spicata	PI675293		Wyoming
North American Bluebunch wheatgrass	Pseudoroegneria spicata	W649300		United_States
North American Bluebunch wheatgrass	Pseudoroegneria spicata	W650304		Nevada
North American Bluebunch wheatgrass	Pseudoroegneria spicata	PI675280		Utah
European Bluebunch wheatgrass	Pseudoroegneria stipifolia	PI636641		Krym
European Bluebunch wheatgrass	Pseudoroegneria stipifolia	PI314058		Former
European Bluebunch wheatgrass	Pseudoroegneria stipifolia	PI675310		Stavropol
European Bluebunch wheatgrass	Pseudoroegneria stipifolia	W621759		Krym
European Bluebunch wheatgrass	Pseudoroegneria strigosa	PI499493		China
European Bluebunch wheatgrass	Pseudoroegneria strigosa	PI499637	diploid	China
European Bluebunch wheatgrass	Pseudoroegneria strigosa	PI547374		Russian_Federation
European Bluebunch wheatgrass	Pseudoroegneria strigosa	PI531753		Estonia
European Bluebunch wheatgrass	Pseudoroegneria strigosa	PI595164	hexaploid	Xinjiang
European Bluebunch wheatgrass	Pseudoroegneria strigosa	PI595172		Xinjiang
European Bluebunch wheatgrass	Pseudoroegneria strigosa	PI639805	hexaploid	Mongolia
European Bluebunch wheatgrass	Pseudoroegneria tauri	PI401330		Iran
European Bluebunch wheatgrass	Pseudoroegneria tauri	PI401324		Iran
European Bluebunch wheatgrass	Pseudoroegneria tauri	PI401329		Iran
European Bluebunch wheatgrass	Pseudoroegneria tauri	PI401326		Iran
European Bluebunch wheatgrass	Pseudoroegneria tauri	PI401321		Iran
European Bluebunch wheatgrass	Pseudoroegneria tauri	PI380644	tetraploid	Iran
European Bluebunch wheatgrass	Pseudoroegneria tauri	PI380645	tetraploid	Iran
European Bluebunch wheatgrass	Pseudoroegneria tauri	PI380646		Iran
European Bluebunch wheatgrass	Pseudoroegneria tauri	PI401331		Iran
European Bluebunch wheatgrass	Pseudoroegneria tauri	PI380647		Iran
European Bluebunch wheatgrass	Pseudoroegneria tauri	PI401328		Iran
European Bluebunch wheatgrass	Pseudoroegneria tauri	PI401325		Iran
European Bluebunch wheatgrass	Pseudoroegneria tauri	PI380648		Iran
European Bluebunch wheatgrass	Pseudoroegneria tauri	PI380652	diploid	Iran
European Bluebunch wheatgrass	Pseudoroegneria tauri	PI401323	diploid	Iran
European Bluebunch wheatgrass	Pseudoroegneria tauri	PI401320		Iran
European Bluebunch wheatgrass	Pseudoroegneria tauri	PI401339		Iran
European Bluebunch wheatgrass	Pseudoroegneria tauri	PI401334		Iran
European Bluebunch wheatgrass	Pseudoroegneria tauri	PI401336		Iran
European Bluebunch wheatgrass	Pseudoroegneria tauri	PI330688	diploid	Iran
European Bluebunch wheatgrass	Pseudoroegneria tauri	PI401327		Iran
European Bluebunch wheatgrass	Pseudoroegneria tauri	PI401333		Iran
European Bluebunch wheatgrass	Pseudoroegneria tauri	PI401322		Iran
European Bluebunch wheatgrass	Pseudoroegneria tauri	PI401338		Iran

### Sheet: Table_S3
Gene Id	Gene function	Group
P_spicata_chr1_008052.1	Non-specific serine threonine protein kinase/CIPK1	CIPK
P_spicata_chr1_008051.1	Non-specific serine threonine protein kinase/CIPK1	CIPK
P_spicata_chr1_006321.1	Non-specific serine threonine protein kinase/CIPK28	CIPK
P_spicata_chr2_001474.1	Non-specific serine threonine protein kinase/CIPK3	CIPK
P_spicata_chr2_011197.1	Non-specific serine threonine protein kinase/CIPK3	CIPK
P_spicata_chr2_001611.1	Non-specific serine threonine protein kinase/CIPK2	CIPK
P_spicata_chr2_010663.1	Non-specific serine threonine protein kinase/CIPK17	CIPK
P_spicata_chr2_002886.1	Non-specific serine threonine protein kinase/CIPK23	CIPK
P_spicata_chr2_007339.1	Non-specific serine threonine protein kinase/CIPK14	CIPK
P_spicata_chr3_009918.1	Non-specific serine threonine protein kinase/CIPK20	CIPK
P_spicata_chr3_008553.1	Non-specific serine threonine protein kinase/CIPK12	CIPK
P_spicata_chr3_008552.1	Non-specific serine threonine protein kinase/CIPK12	CIPK
P_spicata_chr4_006671.1	Non-specific serine threonine protein kinase/CIPK6	CIPK
P_spicata_chr4_006639.1	Non-specific serine threonine protein kinase/CIPK15	CIPK
P_spicata_chr4_005957.1	Non-specific serine threonine protein kinase/CIPK10	CIPK
P_spicata_chr4_002160.1	Non-specific serine threonine protein kinase/CIPK3	CIPK
P_spicata_chr4_004742.1	Non-specific serine threonine protein kinase/CIPK12	CIPK
P_spicata_chr5_011469.1	Non-specific serine threonine protein kinase/CIPK7	CIPK
P_spicata_chr5_001065.1	Non-specific serine threonine protein kinase/CIPK7	CIPK
P_spicata_chr5_001824.1	Non-specific serine threonine protein kinase/CIPK14	CIPK
P_spicata_chr5_009265.1	Non-specific serine threonine protein kinase/CIPK6	CIPK
P_spicata_chr5_002410.1	Non-specific serine threonine protein kinase/CIPK16	CIPK
P_spicata_chr5_002411.1	Non-specific serine threonine protein kinase/CIPK16	CIPK
P_spicata_chr5_003845.1	Non-specific serine threonine protein kinase/CIPK7	CIPK
P_spicata_chr6_002313.1	Non-specific serine threonine protein kinase/CIPK21	CIPK
P_spicata_chr1_006879.1	Calcineurin B-like protein/CBL1	CBL
P_spicata_chr1_002964.1	Calcineurin B-like protein/CBL7	CBL
P_spicata_chr3_000942.1	Calcineurin B-like protein/CBL7	CBL
P_spicata_chr3_002534.1	Calcineurin B-like protein/CBL7	CBL
P_spicata_chr4_007013.1	Calcineurin B-like protein/CBL3	CBL
P_spicata_chr5_010632.1	Calcineurin B-like protein/CBL2	CBL
P_spicata_chr5_001627.1	Calcineurin B-like protein/CBL2	CBL
P_spicata_chr7_004596.1	Calcineurin B-like protein/CBL10	CBL

### Sheet: Table_S4
Gene Id	Gene function	Group
P_spicata_chr2_000475.1	Belongs to the glutamate-gated ion channel (TC 1.A.10.1) family	GLR
P_spicata_chr2_000514.1	Belongs to the glutamate-gated ion channel (TC 1.A.10.1) family	GLR
P_spicata_chr2_000535.1	Belongs to the glutamate-gated ion channel (TC 1.A.10.1) family	GLR
P_spicata_chr2_000562.1	Belongs to the glutamate-gated ion channel (TC 1.A.10.1) family	GLR
P_spicata_chr2_000565.1	Belongs to the glutamate-gated ion channel (TC 1.A.10.1) family	GLR
P_spicata_chr2_000578.1	Belongs to the glutamate-gated ion channel (TC 1.A.10.1) family	GLR
P_spicata_chr3_000494.1	Belongs to the glutamate-gated ion channel (TC 1.A.10.1) family	GLR
P_spicata_chr3_000495.1	Belongs to the glutamate-gated ion channel (TC 1.A.10.1) family	GLR
P_spicata_chr7_009275.1	Belongs to the glutamate-gated ion channel (TC 1.A.10.1) family	GLR
P_spicata_chr7_001711.1	Belongs to the glutamate-gated ion channel (TC 1.A.10.1) family	GLR
P_spicata_chr7_009271.1	Belongs to the glutamate-gated ion channel (TC 1.A.10.1) family	GLR
P_spicata_chr1_006606.1	Cation transporter/ATPase, N-terminus	CT
P_spicata_chr4_000793.1	Cation transporter/ATPase, N-terminus	CT
P_spicata_chr4_000794.1	Cation transporter/ATPase, N-terminus	CT
P_spicata_chr2_009242.1	Chloride channel protein	Chloride channel
P_spicata_chr2_007562.1	Chloride channel protein	Chloride channel
P_spicata_chr3_010045.1	Chloride channel protein	Chloride channel
P_spicata_chr3_002920.1	Calcium-activated chloride channel	Chloride channel
P_spicata_chr3_008887.1	Chloride channel protein	Chloride channel
P_spicata_chr4_007267.1	Chloride channel protein	Chloride channel
P_spicata_chr5_003689.1	cation:chloride symporter activity	Chloride channel
P_spicata_chr5_003815.1	cation:chloride symporter activity	Chloride channel
P_spicata_chr5_007276.1	Chloride channel protein	Chloride channel
P_spicata_chr6_009036.1	Chloride channel protein	Chloride channel
P_spicata_chr6_001735.1	Chloride channel protein	Chloride channel
P_spicata_chr6_008965.1	Chloride channel protein	Chloride channel
P_spicata_chr6_001917.1	Chloride channel protein	Chloride channel
P_spicata_chr6_007390.1	Chloride channel protein	Chloride channel
P_spicata_chr7_008677.1	Chloride channel protein	Chloride channel
P_spicata_chr7_008215.1	cation:chloride symporter activity	Chloride channel
P_spicata_chr2_001675.1	Potassium transporter HAK7	Potassium transporter
P_spicata_chr2_009343.1	Potassium transporter HAK1	Potassium transporter
P_spicata_chr2_008658.1	Potassium transporter HAK11	Potassium transporter
P_spicata_chr2_004118.1	Potassium transporter HAK15	Potassium transporter
P_spicata_chr3_004349.1	Potassium transporter HAK5	Potassium transporter
P_spicata_chr3_004350.1	Potassium transporter HAK5	Potassium transporter
P_spicata_chr3_007217.1	Potassium transporter HAK2	Potassium transporter
P_spicata_chr4_005955.1	Potassium transporter HAK8	Potassium transporter
P_spicata_chr5_002454.1	Potassium transporter HAK17	Potassium transporter
P_spicata_chr5_007983.1	Potassium transporter HAK18	Potassium transporter
P_spicata_chr6_003577.1	Potassium transporter HAK25	Potassium transporter
P_spicata_chr7_002482.1	Potassium transporter HAK24	Potassium transporter
P_spicata_chr7_002540.1	Potassium transporter HAK26	Potassium transporter
P_spicata_chr7_003687.1	Potassium transporter HAK10	Potassium transporter
P_spicata_chr7_006669.1	Potassium transporter HAK13	Potassium transporter
P_spicata_chr1_008504.1	Sodium/hydrogen exchanger family SOS	SOS
P_spicata_chr1_007905.1	Sodium hydrogen exchanger NHX1	SOS
P_spicata_chr1_006744.1	Sodium/hydrogen exchanger family SOS	SOS
P_spicata_chr1_006289.1	Sodium/hydrogen exchanger family SOS	SOS
P_spicata_chr1_005305.1	Sodium/hydrogen exchanger family SOS	SOS
P_spicata_chr2_012002.1	Sodium hydrogen exchanger 7 SOS1	SOS
P_spicata_chr2_011998.1	Sodium hydrogen exchanger 7 SOS1	SOS
P_spicata_chr2_011991.1	Sodium hydrogen exchanger 7 SOS1	SOS
P_spicata_chr3_000483.1	Sodium hydrogen exchanger 7 SOS1	SOS
P_spicata_chr4_004732.1	Sodium/hydrogen exchanger family SOS1	SOS
P_spicata_chr5_010948.1	Sodium/hydrogen exchanger family SOS	SOS
P_spicata_chr5_001911.1	Sodium hydrogen exchanger SOS	SOS
P_spicata_chr5_008984.1	Sodium hydrogen exchanger SOS	SOS
P_spicata_chr6_004751.1	Sodium/hydrogen exchanger family SOS	SOS
P_spicata_chr6_004752.1	Sodium/hydrogen exchanger family SOS	SOS
P_spicata_chr6_004753.1	Sodium/hydrogen exchanger family SOS	SOS
P_spicata_chr6_005546.1	Sodium/hydrogen exchanger family SOS	SOS
P_spicata_chr7_002047.1	Sodium/hydrogen exchanger family SOS	SOS
P_spicata_chr7_002251.1	Sodium hydrogen exchanger SOS	SOS
P_spicata_chr7_008560.1	Sodium hydrogen exchanger SOS	SOS
P_spicata_chr7_006766.1	Sodium hydrogen exchanger 7 SOS1	SOS
P_spicata_chr7_005879.1	Sodium hydrogen exchanger 7 SOS1	SOS
P_spicata_chr1_004107.1	Glutamate-gated receptor that probably acts as non- selective cation channel	NSCCs
P_spicata_chr2_010099.1	Glutamate-gated receptor that probably acts as non- selective cation channel	NSCCs
P_spicata_chr2_009550.1	Glutamate-gated receptor that probably acts as non- selective cation channel	NSCCs
P_spicata_chr2_004390.1	Glutamate-gated receptor that probably acts as non- selective cation channel	NSCCs
P_spicata_chr2_008145.1	Glutamate-gated receptor that probably acts as non- selective cation channel	NSCCs
P_spicata_chr5_010835.1	Glutamate-gated receptor that probably acts as non- selective cation channel	NSCCs
P_spicata_chr5_009324.1	Glutamate-gated receptor that probably acts as non- selective cation channel	NSCCs
P_spicata_chr5_009323.1	Glutamate-gated receptor that probably acts as non- selective cation channel	NSCCs
P_spicata_chr5_009322.1	Glutamate-gated receptor that probably acts as non- selective cation channel	NSCCs
P_spicata_chr5_009313.1	Glutamate-gated receptor that probably acts as non- selective cation channel	NSCCs
P_spicata_chr5_009312.1	Glutamate-gated receptor that probably acts as non- selective cation channel	NSCCs
P_spicata_chr5_002355.1	Glutamate-gated receptor that probably acts as non- selective cation channel	NSCCs
P_spicata_chr5_002356.1	Glutamate-gated receptor that probably acts as non- selective cation channel	NSCCs
P_spicata_chr5_002357.1	Glutamate-gated receptor that probably acts as non- selective cation channel	NSCCs
P_spicata_chr5_002358.1	Glutamate-gated receptor that probably acts as non- selective cation channel	NSCCs
P_spicata_chr5_002359.1	Glutamate-gated receptor that probably acts as non- selective cation channel	NSCCs
P_spicata_chr5_002360.1	Glutamate-gated receptor that probably acts as non- selective cation channel	NSCCs
P_spicata_chr5_002368.1	Glutamate-gated receptor that probably acts as non- selective cation channel	NSCCs
P_spicata_chr6_001215.1	Glutamate-gated receptor that probably acts as non- selective cation channel	NSCCs
P_spicata_chr6_001216.1	Glutamate-gated receptor that probably acts as non- selective cation channel	NSCCs
P_spicata_chr6_001217.1	Glutamate-gated receptor that probably acts as non- selective cation channel	NSCCs
P_spicata_chr6_001223.1	Glutamate-gated receptor that probably acts as non- selective cation channel	NSCCs
P_spicata_chr6_003993.1	Glutamate-gated receptor that probably acts as non- selective cation channel	NSCCs
P_spicata_chr6_006909.1	Glutamate-gated receptor that probably acts as non- selective cation channel	NSCCs
P_spicata_chr6_006908.1	Glutamate-gated receptor that probably acts as non- selective cation channel	NSCCs
P_spicata_chr7_009276.1	Glutamate-gated receptor that probably acts as non- selective cation channel	NSCCs
P_spicata_chr7_009272.1	Glutamate-gated receptor that probably acts as non- selective cation channel	NSCCs
P_spicata_chr7_004226.1	Glutamate-gated receptor that probably acts as non- selective cation channel	NSCCs
P_spicata_chr1_003364.1	cyclic nucleotide-gated ion channel	CNGC
P_spicata_chr6_007092.1	cyclic nucleotide-gated ion channel 20, chloroplastic	CNGC
P_spicata_chr7_009174.1	cyclic nucleotide-gated ion channel 20, chloroplastic	CNGC
P_spicata_chr7_009173.1	Cyclic nucleotide-gated ion channel 20	CNGC

### Sheet: Table_S5
Gene id	Gene function	Symbol
P_spicata_chr5_007461.1	Glutamate dehydrogenase	GDH1
P_spicata_chr1_006449.1	P5CS plays a key role in proline biosynthesis, leading to osmoregulation in plants	P5CS1
P_spicata_chr3_003654.1	P5CS plays a key role in proline biosynthesis, leading to osmoregulation in plants	P5CS2
P_spicata_chr2_009124.1	betaine aldehyde dehydrogenase	BADH
P_spicata_chr7_007067.1	choline monooxygenase	CMO
P_spicata_chr5_003763.1	ornithine-δ-aminotransferase	OAT
P_spicata_chr1_002618.1	proline dehydrogenase	PRODH
P_spicata_chr1_005864.1	P5C dehydrogenase	P5CDH
P_spicata_chr3_006805.1	P5C reductase	P5CR

### Sheet: Table_S6
Gene ids and their gene functions in nitrogen metabolism enrichment for each comparison
W6 56551_D1 vs D0_up
Entrez ID	nitrogen metabolism	Gene function
100844060	P_spicata_chr1_004883.1	carbonic anhydrase
104582824	P_spicata_chr3_002736.1	carbonic anhydrase
100834303	P_spicata_chr7_006822.1	carbonic anhydrase
100842712	P_spicata_chr2_007796.1	Glutamine synthetase leaf isozyme, chloroplastic
100837442	P_spicata_chr2_003238.1	alpha carbonic anhydrase 1, chloroplastic isoform X1
W6 56551_D1 vs D0_down
Entrez ID	nitrogen metabolism	Gene function
100834419	P_spicata_chr4_004940.1	cyanate hydratase
100827784	P_spicata_chr6_003823.1	nitrate reductase [NAD(P)H]
100829419	P_spicata_chr6_010042.1	nitrate reductase [NAD(P)H]
W6 56551_D4 vs D1_down
Entrez ID	nitrogen metabolism	Gene function
100826356	P_spicata_chr6_000947.1	putative high-affinity nitrate transporter
100844383	P_spicata_chr6_000951.1	putative high-affinity nitrate transporter
100844060	P_spicata_chr1_004883.1	carbonic anhydrase
104582824	P_spicata_chr3_002736.1	carbonic anhydrase, chloroplastic
100827784	P_spicata_chr6_003823.1	nitrate reductase [NAD(P)H]
100834109	P_spicata_chr6_003872.1	ferredoxin--nitrite reductase, chloroplastic
100829419	P_spicata_chr6_010042.1	nitrate reductase [NADH]
